# Electron Microscopic Reconstruction of Neural Circuitry in the Cochlea

**DOI:** 10.1101/2020.01.04.894816

**Authors:** Yunfeng Hua, Xu Ding, Haoyu Wang, Fangfang Wang, Yunge Gao, Yan Lu, Tobias Moser, Hao Wu

**Affiliations:** Department of Otolaryngology-Head and Neck Surgery, Shanghai Ninth People’s Hospital, China; Ear Institute, Shanghai Jiao Tong University School of Medicine, China; Shanghai Key Laboratory of Translational Medicine on Ear and Nose Diseases, China; Shanghai Institute of Precision Medicine, Shanghai Ninth People’s Hospital, China; Department of Connectomics, Max-Planck-Institute for Brain Research, Germany; Institute for Auditory Neuroscience, University Medical Center Göttingen, Germany; Auditory Neuroscience Group, Max Planck Institute of Experimental Medicine, Germany; Multiscale Bioimaging Cluster of Excellence (MBExC), University of Göttingen, Germany

**Author notes:** These authors contributed equally to this work (Yunfeng Hua, Xu Ding, Haoyu Wang, Fangfang Wang). Correspondence (H.W.), (T.M.).

## Abstract

Recent studies have revealed great diversity in the structure, function and efferent innervation of afferent synaptic connections between the cochlear inner hair cells (IHCs) and spiral ganglion neurons (SGNs), which likely enables audition to process a wide range of sound pressures. By performing an extensive electron microscopic reconstruction of the neural circuitry in the mature mouse organ of Corti, we demonstrate that afferent SGN-dendrites differ in strength and composition of efferent innervation in a manner dependent on their afferent synaptic connectivity with IHCs. SGNs that sample glutamate release from several presynaptic ribbons receive more efferent innervation from lateral olivocochlear projections than those driven by a single ribbon. Next to the prevailing unbranched SGN-dendrites, we found branched SGN-dendrites that can contact several ribbons of 1-2 IHCs. Unexpectedly, medial olivocochlear neurons provide efferent innervation of SGN-dendrites, preferring those contacting single-ribbon, pillar-side synapses. We propose a fine-tuning of afferent and efferent SGN-innervation.
