## Supplementary material for "Electron Microscopic Reconstruction of Neural Circuitry in the Cochlea": Table1

### Sheet: Sheet1
	Unbranched 1SGNs		Branched (bif.) 1SGNs
	Single-ribbon	Multi-ribbon	Multiple IHC	Single IHC
CBA-1	72.6 % (170)	15.0 % (35)	10.3 % (24)	2.1% (5)
(mod. / mixed / pil.):	71 / - / 99	20 / 3 /12	9 / 15 / 0	4 / 1 / 0
CBA-2	74.3 % (272)	13.1% (48)	11.5 % (42)	1.1 % (4)
(mod. / mixed / pil.):	132 / - / 139	38 / 2 / 8	23 / 19 / 0	0 / 3 / 1
